# Tissue-specific RNA-seq defines genes governing male tail tip morphogenesis in *C. elegans*

**DOI:** 10.1101/2024.01.12.575210

**Authors:** Karin Kiontke, R. Antonio Herrera, D. Adam Mason, Alyssa Woronik, Stephanie Vernooy, Yash Patel, David H. A. Fitch

## Abstract

*Caenorhabditis elegans* males undergo sex-specific tail tip morphogenesis (TTM) under the control of the transcription factor DMD-3. To find genes regulated by DMD-3, We performed RNA-seq of laser-dissected tail tips. We identified 564 genes differentially expressed (DE) in wild-type males vs. *dmd-3(-)* males and hermaphrodites. The transcription profile of *dmd-3(-)* tail tips is similar to that in hermaphrodites. For validation, we analyzed transcriptional reporters for 49 genes and found male-specific or male-biased expression for 26 genes. Only 11 DE genes overlapped with genes found in a previous RNAi screen for defective TTM. GO enrichment analysis of DE genes finds upregulation of genes within the UPR (unfolded protein response) pathway and downregulation of genes involved in cuticle maintenance. Of the DE genes, 40 are transcription factors, indicating that the gene network downstream of DMD-3 is complex and potentially modular. We propose modules of genes that act together in TTM and are coregulated by DMD-3, among them the chondroitin synthesis pathway and the hypertonic stress response.
