## Supplemental Table 1 for "Tissue-specific RNA-seq defines genes governing male tail tip morphogenesis in *C. elegans*"

### Sheet: Sheet1
Kiontke et al. (Tissue-specific RNA-seq...) Table S1" Sample metrics
tail tips of	Biological Replicate	#tail tips in sample	date collected	UMI mapped to C. elegans	TechniciansSampleID	Illumina Adapter	Illumina HiSeq Lane	CelSeq barcode #	CelSeq Barcode seqeunce
wild-type males	wtMa	278	2015-11-13	320185	him-5 Fall 2015	46	1	1	TGCAGA
	wtMa.1			321304			2	1	TGCAGA
	wtMb	240	2016-02-29	517724	him-5 2/29/16	32	1	2	ACTCGA
	wtMb.1			518786			2	2	ACTCGA
	wtMc	278	2016-04-11	282081	him-5 4/11/16	8	1	8	CACTAG
	wtMc.1			284322			2	8	CACTAG
dmd-3(-) males	lfMa	231	2015-08-18	750532	UR156 Fall 2015	26	1	3	GTGACA
	lfMa.1			751425			2	3	GTGACA
	lfMb	298	2016-03-18	310074	UR156 3/18/16	7	1	9	CATGTC
	lfMb.1			311518			2	9	CATGTC
	lfMc	291	2016-03-28	179376	UR156 3/28/16	6	1	10	CATGCA
	lfMc.1			181324			2	10	CATGCA
	lfMd	288	2016-05-03	1094191	UR156 5/3/16	25	1	4	GTTGCA
	lfMd.1			1096321			2	4	GTTGCA
wild-type hermaphrodites	wtHa	317	2016-02-29	712111	N2 2/29/16	23	1	5	GTCTAG
	wtHa.1			712340			2	5	GTCTAG
	wtHb	313	2016-03-18	776844	N2 3/18/16	5	1	11	CATGAG
	wtHb.1			779752			2	11	CATGAG
	wtHc	365	2016-03-18	270591	N2 3/28/16	4	1	12	AGCTTC
	wtHc.1			272786			2	12	AGCTTC
	wtHd	330	2016-04-11	555131	N2 4/11/16	3	1	13	AGCTCA
	wtHd.1			560083			2	13	AGCTCA
	wtHe	328	2016-04-18	186533	N2 4/18/16	2	1	14	AGCTAG
	wtHe.1			187634			2	14	AGCTAG
dmd-3(gf) hermaphrodites	gfHa	269	2016-04-05	70142	UR257 4/5/16	1	1	15	AGACTC
	gfHa.1			70587			2	15	AGACTC
	gfHb	423	2016-04-23	1457635	UR257 4/23/16	10	1	6	TCACAG
	gfHb.1			1458751			2	6	TCACAG
	gfHc	416	2016-05-06	2177975	UR257 5/6/16	9	1	7	CAGATC
	gfHc.1			2182307			2	7	CAGATC

### Sheet: Sheet2
tail tips of	Biological Replicate	#tail tips in sample	Illumina Adapter	Illumina HiSeq Lane	CelSeq barcode #	CelSeq Barcode seqeunce	UMI mapped to C. elegans
wild-type males	wtMa	278	46	1	1	TGCAGA	320185
	wtMa.1			2	1	TGCAGA	321304
	wtMb	240	32	1	2	ACTCGA	517724
	wtMb.1			2	2	ACTCGA	518786
	wtMc	278	8	1	8	CACTAG	282081
	wtMc.1			2	8	CACTAG	284322
dmd-3(-) males	lfMa	231	26	1	3	GTGACA	750532
	lfMa.1			2	3	GTGACA	751425
	lfMb	298	7	1	9	CATGTC	310074
	lfMb.1			2	9	CATGTC	311518
	lfMc	291	6	1	10	CATGCA	179376
	lfMc.1			2	10	CATGCA	181324
	lfMd	288	25	1	4	GTTGCA	1094191
	lfMd.1			2	4	GTTGCA	1096321
wild-type hermaphrodites	wtHa	317	23	1	5	GTCTAG	712111
	wtHa.1			2	5	GTCTAG	712340
	wtHb	313	5	1	11	CATGAG	776844
	wtHb.1			2	11	CATGAG	779752
	wtHc	365	4	1	12	AGCTTC	270591
	wtHc.1			2	12	AGCTTC	272786
	wtHd	330	3	1	13	AGCTCA	555131
	wtHd.1			2	13	AGCTCA	560083
	wtHe	328	2	1	14	AGCTAG	186533
	wtHe.1			2	14	AGCTAG	187634
dmd-3(gf) hermaphrodites	gfHa	269	1	1	15	AGACTC	70142
	gfHa.1			2	15	AGACTC	70587
	gfHb	423	10	1	6	TCACAG	1457635
	gfHb.1			2	6	TCACAG	1458751
	gfHc	416	9	1	7	CAGATC	2177975
	gfHc.1			2	7	CAGATC	2182307
