## Supplemental Table 4 for "Tissue-specific RNA-seq defines genes governing male tail tip morphogenesis in *C. elegans*"

### Sheet: activated genes GO terms
GO enrichment analysis of 152 genes activated by DMD-3						genes in the GO categories
Term	Expected	Observed	Enrichment Fold Change	P value	Q value	IRE1-mediated unfolded protein response		response to topologically incorrect protein		ABC-type transporter activity		neuron development		adherens junctions		mating behavior		calcium ion binding		establishment of mitotic spindle orientation		spindle localization
IRE1-mediated unfolded protein response GO:0036498	1.6	10	6.4	5.6e-07	0.00016	WBGene00000567	cnx-1	WBGene00000415	ced-1	WBGene00003408	mrp-2	WBGene00001210	egl-46	WBGene00001980	hmr-1	WBGene00001210	egl-46	WBGene00000399	cdh-7	WBGene00000415	ced-1	WBGene00000231	atx-2
response to topologically incorrect protein GO:0035966	2.7	12	4.4	4.4e-06	0.00062	WBGene00000664	col-89	WBGene00000567	cnx-1	WBGene00003412	mrp-6	WBGene00002081	ina-1	WBGene00003918	par-3	WBGene00001453	flp-10	WBGene00000567	cnx-1	WBGene00000420	ced-6	WBGene00000415	ced-1
ABC-type transporter activity GO:0140359	0.66	5	7.5	5.3e-05	0.005	WBGene00000802	crt-1	WBGene00000664	col-89	WBGene00003996	pgp-2	WBGene00004215	ptp-3	WBGene00004215	ptp-3	WBGene00004140	ebax-1	WBGene00000802	crt-1	WBGene00001980	hmr-1	WBGene00000420	ced-6
neuron development GO:0048666	2.6	9	3.5	0.0003	0.021	WBGene00001045	dnj-27	WBGene00000802	crt-1	WBGene00004002	pgp-8	WBGene00006942	wrk-1	WBGene00011647	noca-1	WBGene00012832	dmd-3	WBGene00001980	hmr-1	WBGene00003918	par-3	WBGene00001980	hmr-1
adherens junction GO:0005912	0.6	4	6.7	0.00033	0.021	WBGene00001099	dsc-4	WBGene00001045	dnj-27	WBGene00004004	pgp-10	WBGene00010641	crml-1					WBGene00003589	nex-2			WBGene00003918	par-3
mating behavior GO:0007617	0.6	4	6.7	0.00033	0.021	WBGene00003962	pdi-1	WBGene00001099	dsc-4			WBGene00010664	dbn-1					WBGene00017028	dex-1
calcium ion binding GO:0005509	2.2	8	3.6	0.00043	0.021	WBGene00003963	pdi-2	WBGene00003962	pdi-1			WBGene00012832	dmd-3					WBGene00017063	mctp-1
establishment of mitotic spindle orientation GO:0000132	0.68	4	5.9	0.00058	0.021	WBGene00015168	pdi-6	WBGene00003963	pdi-2			WBGene00017028	dex-1					WBGene00019760	calu-1
spindle localization GO:0051653	1.1	5	4.7	0.00068	0.021	WBGene00016469	C36B7.6	WBGene00015168	pdi-6			WBGene00021888	manf-1
						WBGene00019760	calu-1	WBGene00016469	C36B7.6
								WBGene00021888	manf-1
								WBGene00019760	calu-1

### Sheet: repressed genes GO terms
GO enrichment analysis of 232 genes repressed by DMD-3							genes in the GO catergories
Term	Expected	Observed	Enrichment Fold Change	P value	Q value		structural constituent of cuticle		molting cycle		extracellular region		collagen trimer		cuticle development		external encapsulating structure		metalloendopeptidase activity		cation binding		zinc ion binding		organic acid metabolic process
structural constituent of cuticle GO:0042302	3.3	26	7.9	4.8e-17	1.4e-14		WBGene00000611	col-34	WBGene00003547	nas-29	WBGene00000082	adt-1	WBGene00000606	col-17	WBGene00000611	col-34	WBGene00000082	adt-1	WBGene00000082	adt-1	WBGene00000082	adt-1	WBGene00000298	cat-4	WBGene00000298	cat-4
molting cycle GO:0042303	2.1	21	9.8	3.2e-16	4.5e-14		WBGene00000618	col-41	WBGene00003552	nas-36	WBGene00000611	col-34	WBGene00000611	col-34	WBGene00004397	rol-6	WBGene00004397	rol-6	WBGene00003526	nas-7	WBGene00000298	cat-4	WBGene00003026	lin-41	WBGene00001149	bcat-1
extracellular region GO:0005576	11	33	2.9	1.9e-08	1.8e-06		WBGene00000620	col-43	WBGene00003554	nas-38	WBGene00001391	far-7	WBGene00000620	col-43	WBGene00005016	sqt-1	WBGene00005018	sqt-3	WBGene00003547	nas-29	WBGene00000376	ccr-4	WBGene00003526	nas-7	WBGene00001155	ech-6
collagen trimer GO:0005581	1.1	8	7.6	9.7e-07	6.9e-05		WBGene00000631	col-54	WBGene00003623	nhr-25	WBGene00001694	grd-5	WBGene00000666	col-91	WBGene00005017	sqt-2	WBGene00009983	cut-2	WBGene00003548	nas-30	WBGene00001596	gld-2	WBGene00003547	nas-29	WBGene00003511	mxl-3
cuticle development GO:0042335	1.1	7	6.4	1.3e-05	0.00072		WBGene00000637	col-61	WBGene00004210	ptc-3	WBGene00001984	hog-1	WBGene00004397	rol-6	WBGene00005018	sqt-3	WBGene00011235	suro-1	WBGene00003552	nas-36	WBGene00001674	gpa-12	WBGene00003548	nas-30	WBGene00004061	pmp-4
external encapsulating structure GO:0030312	1.4	8	5.6	1.4e-05	0.00072		WBGene00000641	col-65	WBGene00004218	ptr-3	WBGene00002881	let-756	WBGene00004398	rol-8	WBGene00006641	tsp-15	WBGene00015841	skpo-2	WBGene00003554	nas-38	WBGene00003026	lin-41	WBGene00003552	nas-36	WBGene00004091	pps-1
metalloendopeptidase activity GO:0004222	2.1	9	4.2	5.8e-05	0.0023		WBGene00000653	col-77	WBGene00004219	ptr-4	WBGene00003526	nas-7	WBGene00005016	sqt-1	WBGene00022743	mlt-7	WBGene00020567	adt-3	WBGene00006591	toh-1	WBGene00003388	moe-3	WBGene00003554	nas-38	WBGene00004258	pyc-1
cation binding GO:0043169	37	58	1.6	0.00043	0.015		WBGene00000666	col-91	WBGene00004225	ptr-11	WBGene00003547	nas-29	WBGene00005018	sqt-3			WBGene00020646	zmp-6	WBGene00020567	adt-3	WBGene00003497	mup-4	WBGene00003616	nhr-17	WBGene00007707	fath-1
zinc ion binding GO:0008270	11	22	2.1	0.00061	0.019		WBGene00000681	col-107	WBGene00004228	ptr-14	WBGene00003552	nas-36							WBGene00020646	zmp-6	WBGene00003526	nas-7	WBGene00003623	nhr-25	WBGene00008435	glna-2
organic acid metabolic process GO:0006082	8.8	19	2.2	0.00065	0.019		WBGene00000685	col-111	WBGene00004230	ptr-16	WBGene00003554	nas-38									WBGene00003547	nas-29	WBGene00003625	nhr-31	WBGene00009218	acs-20
							WBGene00000687	col-113	WBGene00004232	ptr-18	WBGene00003768	nlp-30									WBGene00003548	nas-30	WBGene00003635	nhr-45	WBGene00010924	pycr-1
							WBGene00000704	col-130	WBGene00004234	ptr-20	WBGene00005018	sqt-3									WBGene00003552	nas-36	WBGene00003636	nhr-46	WBGene00011436	T04F3.1
							WBGene00000707	col-133	WBGene00004237	ptr-23	WBGene00006591	toh-1									WBGene00003554	nas-38	WBGene00003678	nhr-88	WBGene00013379	Y62E10A.13
							WBGene00000726	col-153	WBGene00004397	rol-6	WBGene00006954	wrt-8									WBGene00003616	nhr-17	WBGene00003687	nhr-97	WBGene00014095	gdh-1
							WBGene00000730	col-157	WBGene00005016	sqt-1	WBGene00007397	C07A4.2									WBGene00003623	nhr-25	WBGene00004786	sex-1	WBGene00014098	ogdh-2
							WBGene00000734	col-161	WBGene00005017	sqt-2	WBGene00007516	gpx-5									WBGene00003625	nhr-31	WBGene00006591	toh-1	WBGene00015335	acdh-6
							WBGene00000735	col-162	WBGene00005018	sqt-3	WBGene00007552	dyf-4									WBGene00003635	nhr-45	WBGene00011235	suro-1	WBGene00016201	tdo-2
							WBGene00000746	col-173	WBGene00006591	toh-1	WBGene00008512	F01G10.10									WBGene00003636	nhr-46	WBGene00012168	W01A8.6	WBGene00017301	hach-1
							WBGene00000759	col-186	WBGene00006641	tsp-15	WBGene00008652	F10D11.6									WBGene00003678	nhr-88	WBGene00015217	tes-1	WBGene00020149	T01D1.4
							WBGene00004300	ram-2	WBGene00009133	bed-3	WBGene00009328	F32D8.3									WBGene00003687	nhr-97	WBGene00017644	exc-9
							WBGene00004397	rol-6	WBGene00022743	mlt-7	WBGene00009435	F35G2.1									WBGene00003822	nsy-1	WBGene00018995	ccpp-1
							WBGene00004398	rol-8			WBGene00009983	cut-2									WBGene00003933	pat-9	WBGene00020646	zmp-6
							WBGene00005016	sqt-1			WBGene00011235	suro-1									WBGene00004258	pyc-1
							WBGene00005017	sqt-2			WBGene00011462	vap-2									WBGene00004758	sek-1
							WBGene00005018	sqt-3			WBGene00012168	W01A8.6									WBGene00004773	sem-4
							WBGene00009983	cut-2			WBGene00013352	lon-8									WBGene00004786	sex-1
											WBGene00015544	C06E8.5									WBGene00006580	tlp-1
											WBGene00015545	C06G1.1									WBGene00006591	toh-1
											WBGene00015841	skpo-2									WBGene00006599	tpa-1
											WBGene00016951	C55C3.1									WBGene00007058	dmd-6
											WBGene00020426	T10H10.2									WBGene00007210	agmo-1
											WBGene00022743	mlt-7									WBGene00007707	fath-1
											WBGene00219436	C49H3.16									WBGene00009133	bed-3
																					WBGene00009532	ccch-1
																					WBGene00011235	suro-1
																					WBGene00011530	T06D8.10
																					WBGene00012168	W01A8.6
																					WBGene00013379	Y62E10A.13
																					WBGene00014098	ogdh-2
																					WBGene00014300	D2023.1
																					WBGene00015217	tes-1
																					WBGene00015841	skpo-2
																					WBGene00016201	tdo-2
																					WBGene00016407	unk-1
																					WBGene00016892	pgph-3
																					WBGene00017217	F07F6.4
																					WBGene00017644	exc-9
																					WBGene00017775	F25B5.3
																					WBGene00018373	F43B10.1
																					WBGene00018995	ccpp-1
																					WBGene00019184	H10E21.4
																					WBGene00019521	dmd-7
																					WBGene00019960	ztf-16
																					WBGene00020378	T09B4.4
																					WBGene00020567	adt-3
																					WBGene00020646	zmp-6
																					WBGene00020947	W02F12.2
																					WBGene00022743	mlt-7
