## Supplemental Table 5 for "Tissue-specific RNA-seq defines genes governing male tail tip morphogenesis in *C. elegans*"

### Sheet: Sheet1
DE genes in the Hedgehog-related pathway
Potential ligands
activated by DMD-3
grl-26	WBGene00001735
grd-16	WBGene00001705
wrt-5	WBGene00006951
repressed by DMD-3
grd-5	WBGene00001694
grd-6	WBGene00001695
grd-14	WBGene00001703
grl-1	WBGene00001710
grl-4	WBGene00001713
grl-5	WBGene00001714
grl-16	WBGene00001725
grl-21	WBGene00001730
hog-1	WBGene00001984
wrt-8	WBGene00006954
wrt-9	WBGene00006955
Potential receptors
activated by DMD-3
ptr-9	WBGene00004223
repressed b y DMD-3
ptc-3	WBGene00004210
ptr-3	WBGene00004218
ptr-4	WBGene00004219
ptr-11	WBGene00004225
ptr-14	WBGene00004228
ptr-16	WBGene00004230
ptr-18	WBGene00004232
ptr-20	WBGene00004234
ptr-23	WBGene00004237
