## Supplemental Table 6 for "Tissue-specific RNA-seq defines genes governing male tail tip morphogenesis in *C. elegans*"

### Sheet: Sheet1
Related to figure S3
__mclCluster	gene_names	Gene stable ID
1	col-54	WBGene00000631	collagen
1	mab-7	WBGene00003104	transmembrane protein
1	pqn-32	WBGene00004120	DB domain-containing protein
1	abu-12	WBGene00004127	UPR
1	abu-13	WBGene00004133	UPR
1	ptr-4	WBGene00004219	patched-related
1	ptr-16	WBGene00004230	patched-related
1	C38C6.3	WBGene00007996	?
1	tag-297	WBGene00007999	?
1	F01D5.6	WBGene00008496	predicted to be part of acetylcholine-gated channel complex
1	F10D11.6	WBGene00008652	predicted lipid binding activity
1	F15B9.8	WBGene00008851	?
1	F53F1.4	WBGene00009982	?
1	cut-2	WBGene00009983	cuticlin
1	pycr-1	WBGene00010924	pyrroline-5-carboxylate reductase
1	suro-1	WBGene00011235	Putative carboxypeptidase
1	R74.2	WBGene00011278	?
1	T07G12.3	WBGene00011594	?
1	acdh-6	WBGene00015335	acyl-CoA dehydrogenase
1	C02E7.6	WBGene00015339	?
1	C02E7.7	WBGene00015340	?
1	C06G1.1	WBGene00015545	predicted lipid binding activity
1	skpo-2	WBGene00015841	predicted peroxidase activity
1	C50D2.1	WBGene00016805	?
1	F26G1.5	WBGene00017841	?
1	F41F3.3	WBGene00018297	?
1	F46C8.8	WBGene00018487	?
1	H03E18.1	WBGene00019148	?
1	M03F8.1	WBGene00019761	?
1	R12E2.7	WBGene00020033	?
1	R12E2.14	WBGene00020039	?
1	R12E2.15	WBGene00020040	?
1	T19A5.3	WBGene00020554	?
1	lpr-7	WBGene00020571	Lipocalin
1	Y38A10A.2	WBGene00021389	?
1	ZK180.5	WBGene00022679	?
2	col-17	WBGene00000606
2	col-41	WBGene00000618
2	col-111	WBGene00000685
2	col-173	WBGene00000746
2	rol-6	WBGene00004397
2	rol-8	WBGene00004398
2	sqt-1	WBGene00005016
2	sqt-2	WBGene00005017
2	sqt-3	WBGene00005018
2	F01G10.10	WBGene00008512
2	ZC434.3	WBGene00013891
2	H23N18.5	WBGene00019236
2	ZK180.6	WBGene00022680
3	col-34	WBGene00000611
3	col-65	WBGene00000641
3	col-77	WBGene00000653
3	col-91	WBGene00000666
3	col-107	WBGene00000681
3	col-130	WBGene00000704
3	col-133	WBGene00000707
3	col-157	WBGene00000730
3	col-161	WBGene00000734
3	ptr-18	WBGene00004232
3	ram-2	WBGene00004300
4	egl-13	WBGene00001182
4	moe-3	WBGene00003388
4	nhr-31	WBGene00003625
4	nhr-46	WBGene00003636
4	nhr-88	WBGene00003678
4	sem-4	WBGene00004773
4	sex-1	WBGene00004786
4	dmd-6	WBGene00007058
4	ztf-16	WBGene00019960
4	hlh-33	WBGene00021446
5	ccr-4	WBGene00000376
5	bcl-11	WBGene00017430
5	C15C6.1	WBGene00007600
5	kin-20	WBGene00002203
5	atg-2	WBGene00019748
5	gld-2	WBGene00001596
5	sft-4	WBGene00004788
5	lin-41	WBGene00003026
6	nsy-1	WBGene00003822
6	osgn-1	WBGene00017934
6	hach-1	WBGene00017301
6	gcs-1	WBGene00001527
6	sek-1	WBGene00004758
6	ech-6	WBGene00001155
7	tlp-1	WBGene00006580
7	tdo-2	WBGene00016201
7	gpx-5	WBGene00007516
7	nhr-25	WBGene00003623
8	wrt-8	WBGene00006954
8	ptc-3	WBGene00004210
8	hog-1	WBGene00001984
9	sel-7	WBGene00004764
9	mup-4	WBGene00003497
9	let-756	WBGene00002881
10	gdh-1	WBGene00014095
10	pyc-1	WBGene00004258
10	dve-1	WBGene00022861
11	hsp-6	WBGene00002010
11	atfs-1	WBGene00013878
12	C06E8.5	WBGene00015544
12	C55C3.1	WBGene00016951
13	lgc-21	WBGene00007903
13	C30H6.5	WBGene00007823
14	ogdh-2	WBGene00014098
14	ell-1	WBGene00021281
15	gpa-12	WBGene00001674
15	tpa-1	WBGene00006599
16	nas-36	WBGene00003552
16	grd-14	WBGene00001703
17	obr-2	WBGene00008832
17	obr-1	WBGene00012930
	rml-1	WBGene00010665
	zig-10	WBGene00020800
	asd-2	WBGene00006423
	tsp-15	WBGene00006641
	noca-2	WBGene00011444
	nhr-17	WBGene00003616
