## Supplemental Table 7 for "Tissue-specific RNA-seq defines genes governing male tail tip morphogenesis in *C. elegans*"

### Sheet: transcriptioinal reporter strai
Transcriptional reporter strains
gene		Strain name	genotype
aqp-8		CNA318	pha-1(e2123)III; him-5(e1490) V; gbyEx195 [pCNA96 (aqp-8 (-2861 to +189)::GFP::unc-54) + pBXI] B
best-1		CNA484	pha-1(e2123)III; him-5(e1490) V; gbyEx324 [pCNA143 best-1 promoter (-4908 to +245)::GFP::unc-54 3'UTR] + pBXI]
bli-1		CNA315	pha-1(e2123)III; him-5(e1490) V; gbyEx192 [pCNA93 (bli-1 (-3658 to +281)::GFP::unc-54) + pBXI] 16
bli-1	dmd-3(-)	DF327	pha-1(e2123)III; dmd-3(ok1327) him-5(e1490) V; gbyEx192 [pCNA93 (bli-1 (-3658 to +281)::GFP::unc-54) + pBXI] 16
C06A6.4		CNA352	pha-1(e2123)III; him-5(e1490) V; gbyEx229 [pCNA108 (C06A6.4 (-3635 to +178)::GFP::unc-54) + pBXI] E
C06A6.4	dmd-3(-)	DF323	pha-1(e2123)III; dmd-3(ok1327) him-5(e1490) V; gbyEx229 [pCNA108 (C06A6.4 (-3635 to +178)::GFP::unc-54) + pBXI]
C06E7.88		CNA376	pha-1(e2123)III; him-5(e1490) V; gbyEx249 [pCNA113 (C06E7.88 (-4087 to +264)::GFP::unc-54 3'UTR) + pBXI] 11
C25F9.11		DF315	him-5(e1490) V; nyEx68[C25F9.11 (-1279 to +336)>GFP ::unc-54 3'UTR+ myo-2>mCherry]
C36B7.6		CNA372	pha-1(e2123)III; him-5(e1490) V; gbyEx245 [pCNA115 (C36B7.6 (-5704 to +283)::GFP::unc-54 3'UTR) + pBXI] 13
C36B7.6		CNA401	pha-1(e2123)III; him-5(e1490) V; gbyEx271 [pCNA115 (C36B7.6 (-5704 to +283)::GFP::unc-54 3'UTR) + pBXI] 21
ccpp-1		CNA321	pha-1(e2123)III; him-5(e1490) V; gbyEx198 [pCNA97 (ccpp-1 (-5263 to +123)::GFP::unc-54) + pBXI] A
cct-4		CNA344	pha-1(e2123)III; him-5(e1490) V; gbyEx221 [pCNA106 (cct-4 (-2903 to +193)::GFP::unc-54) + pBXI] 10
cdh-7		CNA312	pha-1(e2123)III; him-5(e1490) V; gbyEx189 [pCNA91 (cdh-7 (-3175 to +558)::GFP::unc-54) + pBXI] 3
cdh-7	dmd-3(-)	DF326	pha-1(e2123)III; dmd-3(ok1327) him-5(e1490) V; gbyEx189 [pCNA91 (cdh-7 (-3175 to +558)::GFP::unc-54) + pBXI] 3
chw-1		CNA331	pha-1(e2123)III; him-5(e1490) V; gbyEx208 [pCNA100 (chw-1 (-4447 to +1610)::GFP::unc-54) + pBXI] 4
chw-1		CNA332	pha-1(e2123)III; him-5(e1490) V; gbyEx209 [pCNA100 (chw-1 (-4447 to +1610)::GFP::unc-54) + pBXI] 19
chw-1	dmd-3(-)	DF324	pha-1(e2123)III; dmd-3(ok1327) him-5(e1490) V; gbyEx209 [pCNA100 (chw-1 (-4447 to +1610)::GFP::unc-54) + pBXI] 19
col-20		CNA374	pha-1(e2123)III; him-5(e1490) V; gbyEx247 [pCNA114 (col-20 (-3608 to +241)::GFP::unc-54 3'UTR) + pBXI] 23
col-20		CNA395	pha-1(e2123)III; him-5(e1490) V; gbyEx267 [pCNA114 (col-20 (-3608 to +241)::GFP::unc-54 3'UTR) + pBXI] 24
crml-1		CNA415	pha-1(e2123)III; him-5(e1490) V; gbyEx285 [pCNA119 (crml-1 (-2674 to +175)::GFP::unc-54 3'UTR) + pBXI] 6
crml-1	dmd-3(-)	CNA451	pha-1(e2123)III; dmd-3 (ok1327) him-5(e1490) V; gbyEx285 [pCNA119 (crml-1 (-2674 to +175)::GFP::unc-54 3'UTR) + pBXI] 6
dbn-1		CNA377	pha-1(e2123)III; him-5(e1490) V; gbyEx250 [pCNA117 (dbn-1 (-2176 to +680)::GFP::unc-54 3'UTR) + pBXI] 6
dbn-1		CNA404	pha-1(e2123)III; him-5(e1490) V; gbyEx274 [pCNA117 (dbn-1 (-2176 to +680)::GFP::unc-54 3'UTR) + pBXI] 7
dmd-6		CNA429	pha-1(e2123)III; him-5(e1490) V; gbyEx303 [pCNA124 (dmd-6 promoter (-7202 to +317)::GFP::unc-54 3'UTR] + pBXI] 2
dmd-6		CNA430	pha-1(e2123)III; him-5(e1490) V; gbyEx304 [pCNA124 (dmd-6 promoter (-7202 to +317)::GFP::unc-54 3'UTR] + pBXI] 10
dpm-3		CNA427	pha-1(e2123)III; him-5(e1490) V; gbyEx301 [pCNA130 (dpm-3 promoter (-3496 to +364)::GFP::unc-54 3'UTR] + pBXI] 29
dpy-6		CNA357	pha-1(e2123)III; him-5(e1490) V; gbyEx234 [pCNA87 (dpy-6 (-3438 to +398)::GFP::unc-54) + pBXI] 8
drl-1		DF309	him-5(e1490) V; nyEx63[drl-1 (-3626 to +3877)>GFP::unc-54 3'UTR + myo-2>mCherry]
drl-1	dmd-3(-)	DF311	dmd-3(ok1327) him-5(e1490) V; nyEx63[drl-1 (-3626 to +3034)>GFP::unc-54 3'UTR + myo-2>mCherry]
dyf-7		CNA363	pha-1(e2123)III; him-5(e1490) V; gbyEx240 [pCNA88 ( dyf-7 (-2425 to +295)::GFP::unc-54 3'UTR) + pBXI] 3
elp-1		CNA333	pha-1(e2123)III; him-5(e1490) V; gbyEx210 [pCNA101 (elp-1 (-2849 to +1225)::GFP::unc-54) + pBXI] 19
elp-1	dmd-3(-)	DF321	pha-1(e2123)III; dmd-3(ok1327) him-5(e1490) V; gbyEx210 [pCNA101 (elp-1 (-2849 to +1225)::GFP::unc-54) + pBXI]
F07F6.4		CNA375	pha-1(e2123)III; him-5(e1490) V; gbyEx248 [pCNA116 (F07F6.4 (-2188 to +193)::GFP::unc-54 3'UTR) + pBXI] 16
F14E5.2		CNA411	pha-1(e2123)III; him-5(e1490) V; gbyEx281 [pCNA118 (F14E5.2 (-3371 to +322)::GFP::unc-54 3'UTR) + pBXI] 10
F48F7.3		CNA373	pha-1(e2123)III; him-5(e1490) V; gbyEx246 [pCNA30 (F48F7.3 (-2799 to +672)::GFP::unc-54 3'UTR) + pBXI] 18
fkh-8		CNA490	pha-1(e2123)III; him-5(e1490) V; gbyEx326 [pCNA154 fkh-8 promoter (-2317 to +672)::GFP::unc-54 3'UTR] + pBXI]
fos-1		CNA503	pha-1(e2123)III; him-5(e1490) V; gbyEx331 [pCNA136 fos-1b promoter (-3212 to +38)::GFP::unc-54) + pBXI] 20A
fos-1		CNA443	syIs118 [fos-1a::YFP-TX + unc-119(+)]; him-5(e1490) V
fos-1	dmd-3(-)	CNA444	syIs118 [fos-1a::YFP-TX + unc-119(+)]; dmd-3(ok1327), him-5(e1490) V
grl-26		CNA422	pha-1(e2123)III; him-5(e1490) V; gbyEx292 [pCNA122 (grl-26 (-2744 to +126)::GFP::unc-54 3'UTR) + pBXI] 30B
grl-26		CNA531	pha-1(e2123)III; him-5(e1490) V; gbyEx296 [pCNA122 (grl-26 (-2744 to +126)::GFP::unc-54 3'UTR) + pBXI] 5
grl-26	dmd-3(-)	CNA446	pha-1(e2123)III; dmd-3 (ok1327) him-5(e1490) V; gbyEx296 [pCNA122 (grl-26 (-2744 to +126)::GFP::unc-54 3'UTR) + pBXI]
hgap-2		CNA471	pha-1(e2123)III; him-5(e1490) V; gbyEx322 [pCNA156 hgap-2 promoter (-4687 to +215)::GFP::unc-54 3'UTR] + pBXI]
hgap-2	dmd-3(-)	CNA472	pha-1(e2123)III; dmd-3 (ok1327) him-5(e1490) V; gbyEx322 [pCNA156 hgap-2 promoter (-4687 to +215)::GFP::unc-54 3'UTR] + pBXI]
ifc-2		DF312	him-5(e1490) V; nyEx65[ifc-2(-6110 to +46)>GFP::unc-54 3'UTR + myo-2>mCherry]
ifc-2	dmd-3(-)	DF328	dmd-3(ok1327) him-5(e1490) V; nyEx66[ifc-2>GFP + myo-2>mCherry]
ina-1		CNA485	pha-1(e2123)III; him-5(e1490) V; gbyEx325 [pCNA155 ina-1 promoter (-1513 to +432)::GFP::unc-54 3'UTR] + pBXI]
lec-6		CNA317	pha-1(e2123)III; him-5(e1490) V; gbyEx194 [pCNA95 (lec-6 (-2757 to +683)::GFP::unc-54) + pBXI] 26
lin-40		CNA417	pha-1(e2123)III; him-5(e1490) V; gbyEx287 [pCNA120 (lin-40 (-3759 to +709)::GFP::unc-54 3'UTR) + pBXI] 5
lin-40	dmd-3(-)	CNA478	pha-1(e2123)III; dmd-3 (ok1327), him-5(e1490) V; gbyEx287 [pCNA120 (lin-40 (-3759 to +709)::GFP::unc-54 3'UTR) + pBXI]
lnp-1		CNA326	pha-1(e2123)III; him-5(e1490) V; gbyEx203 [pCNA98 (lnp-1 (-4012 to +352)::GFP::unc-54) + pBXI] C
lnp-1	dmd-3(-)	CNA532	pha-1(e2123)III; him-5(e1490), dmd-3(ok1327) V; gbyEx203 [pCNA98 (lnp-1 (-4012 to +352)::GFP::unc-54) + pBXI] C
mctp-1		CNA431	pha-1(e2123)III; him-5(e1490) V; gbyEx305 [pCNA123 (mctp-1 promoter (-7759 to +296)::GFP::unc-54 3'UTR] + pBXI] 2
mctp-1		CNA432	pha-1(e2123)III; him-5(e1490) V; gbyEx306 [pCNA123 (mctp-1 promoter (-7759 to +296)::GFP::unc-54 3'UTR] + pBXI] 16
mig-22		CNA343	pha-1(e2123)III; him-5(e1490) V; gbyEx220 [pCNA105 (mig-22 (-4607 to +416)::GFP::unc-54) + pBXI] 25
mrp-2		CNA460	pha-1(e2123)III; him-5(e1490) V; gbyEx319 [pCNA142 (mrp-2 promoter (-2738 to +1397)::GFP::unc-54 3'UTR] + pBXI]
mrp-2	dmd-3(-)	CNA461	pha-1(e2123)III; dmd-3 (ok1327) him-5(e1490) V; gbyEx319 [pCNA142 (mrp-2 promoter (-2738 to +1397)::GFP::unc-54 3'UTR] + pBXI]
mrp-6		CNA336	pha-1(e2123)III; him-5(e1490) V; gbyEx213 [pCNA102 (mrp-6 (-4223 to +368)::GFP::unc-54) + pBXI] 4
mrp-6	dmd-3(-)	DF322	pha-1(e2123)III; dmd-3(ok1327)him-5(e1490) V; gbyEx213 [pCNA102 (mrp-6 (-4223 to +368)::GFP::unc-54) + pBXI] 4
nex-2		CNA347	pha-1(e2123)III; him-5(e1490) V; gbyEx224 [pCNA107 (nex-2 (-3486 to +1119)::GFP::unc-54) + pBXI] D
par-3		CNA468	pha-1(e2123)III; him-5(e1490) V; gbyEx321 [pCNA141 (par-3 promoter (-2227 to +603)::GFP::unc-54 3'UTR] + pBXI]
phy-2		CNA369	pha-1(e2123)III; him-5(e1490) V; gbyEx242 [pCNA111 (phy-2 (-3322 to +1029)::GFP::unc-54 3'UTR) + pBXI] 1
ptr-9		CNA371	pha-1(e2123)III; him-5(e1490) V; gbyEx244 [MLPCR72 (ptr-9(-3526 to +178)::GFP::unc-54 3'UTR) + pBXI] 17
R01E6.5		CNA426	pha-1(e2123)III; him-5(e1490) V; gbyEx300 [MLPCR12 (R01E6.5::GFP (-3148 to +144)::GFP::unc-54 3'UTR] + pBXI] 7
rap-1		CNA309	pha-1(e2123)III; him-5(e1490) V; gbyEx186 [pCNA90 (rap-1 (-3237 to +133)::GFP::unc-54) + pBXI] 1
ras-1		CNA457	pha-1(e2123)III; him-5(e1490) V; gbyEx318 [pCNA131 (ras-1 promoter (-1131 to +2589)::GFP::unc-54 3'UTR] + pBXI]
ras-1	dmd-3(-)	CNA458	pha-1(e2123)III; dmd-3 (ok1327) him-5(e1490) V; gbyEx318 [pCNA131 (ras-1 promoter (-1131 to +2589)::GFP::unc-54 3'UTR] + pBXI]
sqv-1		CNA89	pha-1(e2123)III; him-5(e1490) V ; gbyEx65 [sqv-1::GFP (MLPCR1) , pBXI, (line 10)]
sqv-4		CNA92	pha-1(e2123)III; him-5(e1490) V ; gbyEx68 [sqv-4::GFP (MLPCR3) , pBXI, (line 23)]
sqv-4	dmd-3(-)	CNA143	pha-1(e2123)III; him-5(e1490) V ; gbyEx68 [sqv-4::GFP (MLPCR3) , pBXI, (line 23)]; dmd-3(ok1327)V
sqv-5		UR379	fsEx156 [pCNA166(sqv-5prom::mCherry, pBX1(pha-1(+))] 17 ; pha-1(e2123)III; him-5(e1490) V
sqv-7		CNA156	pha-1(e2123)III; him-5(e1490) V; gbyEx94 [MLPCR6 (sqv-7::GFP) + pBXI, (line 7-9c)]
srw-85		CNA497	pha-1(e2123)III; him-5(e1490) V; gbyEx327 [pCNA38 srw-85 promoter (-4225 to +628)::GFP::unc-54 3'UTR] + pBXI]
unc-5		CNA475	pha-1(e2123)III; him-5(e1490) V; gbyEx323 [pCNA146 unc-5 promoter (-2797 to +32)::GFP::unc-54 3'UTR] + pBXI]
vang-1		CNA434	pha-1(e2123)III; him-5(e1490) V; gbyEx308 [pCNA127 (vang-1 promoter (-4333 to +990)::GFP::unc-54 3'UTR] + pBXI] 1
vang-1		CNA436	pha-1(e2123)III; him-5(e1490) V; gbyEx310 [pCNA127 (vang-1 promoter (-4333 to +990)::GFP::unc-54 3'UTR] + pBXI] 11
VC5.2		CNA370	pha-1(e2123)III; him-5(e1490) V; gbyEx243 [MLPCR64 (VC5.2(-3002 to +911)::GFP::unc-54 3'UTR) + pBXI] 17
W09G12.7		DF314	him-5(e1490) V; nyEx67[W09G12.7(-1470 to +368)>GFP::unc-54 3'UTR + myo-2>mCherry]
Y39B6A.9		CNA534	pha-1(e2123)III; him-5(e1490) V; gbyEx293 [pCNA125 (Y39B6A.9 (-3017 to +1249)::GFP::unc-54 3'UTR) + pBXI] 3
ZC434.3		CNA500	pha-1(e2123)III; him-5(e1490) V; gbyEx330 [pCNA109 ZC434.3 promoter (-3748 to +242) ::GFP::unc-54 3'UTR] + pBXI]
zip-5		CNA448	pha-1(e2123)III; him-5(e1490) V; gbyEx317 [pCNA140 (zip-5 promoter (-5854 to +396)::GFP::unc-54 3'UTR] + pBXI] 31D
zip-5	dmd-3(-)	CNA449	pha-1(e2123)III; dmd-3 (ok1327) him-5(e1490) V; gbyEx317 [pCNA140 (zip-5 promoter (-5854 to +396)::GFP::unc-54 3'UTR] + pBXI]

### Sheet: other strains
Other strains	genotype	purpose for this paper
N2		wild-type strain, no males
CB4088	him-5(e1490)	wild-type strain, 30% males
UR156	dmd-3(ok1327) him-5(e1490) V	dmd-3(lf)
UR257	fsls7[puR13(E(ht)ΔTRA-1::DMD-3::GFP) + CCGFP]; him-5(e1490)V	dmd-3(gf) in hermaphrodites	see Mason et al. 2008
EM574	pha-1(e2123) III; him-5(e1490) V	use with pha-1 rescue as injection marker
UR286	pha-1(e2123) III ; dmd-3(ok1327) him-5(e1490) V	use with pha-1 rescue as injection marker and dmd-3(lf)
DF288	dmd-3 (ny21[GFP::3xFLAG::dmd-3]) him-5(e1490) V	GFP::DMD-3
ARF379	aaaIs12[fbn-1pro::FBN-1::mCherry::fbn-1 3'UTR; tx-3pro::GFP]	FBN-1::mCherry	a gift from Alison Frand
DF410	mig-22(ny44[mig-22::GFP]) III; him-5(e1490) V	MIG-22::GFP
DF408	nstp-4(ny42 [gfp::nstp-4]) II; him-5 (e1490) V	GFP::NSTP-4
DF396	him-5(e1490) sqv-4(ny37)[sqv-4::mKate)] V	SQV-4::mKate
DF406	dmd-3(ny29) him-5(e1490) sqv-4(ny37)[sqv-4::mKate)] V	SQV-4::mKate with dmd-3(lf)
DF399	sqv-5(ny40 [sqv-5::GFPnovo2]) I, him-5(e1490) V	SQV-5::GFPnovo2
DF407	sqv-5(ny40 [sqv-5::GFPnovo2]) I; dmd-3(ny29) him-5(e1490) V	SQV-5::GFPnovo2 with dmd-3(lf)
DF409	sqv-7(ny43 sqv-7::GFPnovo2]) II, him-5 (e1490) V	SQV-7::GFPnovo2
DF333	unc-119; him-5; cgEx198 [(pJC14) bli-1::GFP + unc-119(+)]	BLI-1::GFP
DF372	bli-1(ny32[GFPnovo2::bli-1]) II; him-5(e1490) V; dlg-1(mib23[dlg-1::mCherry-LoxP]) X	GFP::BLI-1
DF402	col-20(ny41[GFPnovo2::col-20]) II; him-5(e1490) V	GFP::COL-20
DF398	col-89(ny39)[GFPnovo2::col-89) III, him-5(e1490) V	GFP::COL-89
CNA7	rrf-3(pk1426) II ; qIs56 [lag-2::GFP] him-5(e1490) V	RNAi
VC1392	zip-5(gk646) V	zip-5(lf) allele
RB2104	grl-26(ok2779) IV	grl-26(lf) allele
RB863	chw-1(ok697)	chw-1(lf) allele
VC4071	C06A6.4(gk5145[loxP + myo-2p::GFP::unc-54 3' UTR + rps-27p::neoR::unc-54 3' UTR + loxP])	C06A6.4(lf) allele
VC3132	crml-1(gk3284) I; gkDf32	crml-1(lf) allele
CB769	bli-1(e769)	bli-1(lf) allele
RB1713	mrp-2(ok2157)	mrp-2(lf) allele
RB685	cdh-7(ok428)	cdh-7(lf) allele
RB639	elp-1(ok347)	elp-1(lf) allele
tm1843	srw-85(tm1843)	srw-85(lf) allele
GS384	fos-1(ar105)/dpy-11(e224) unc-42(e270) V	fos-1(lf) allele
