## Supplemental Table 8 for "Tissue-specific RNA-seq defines genes governing male tail tip morphogenesis in *C. elegans*"

### Sheet: transcriptional reporters
Sequences of primers to make expression constructs by overlap PCR
Name	Sequence	Template	construct	notes
pPd95.75_OLPCR_F	atgagtaaaggagaagaacttttcactg	pPD95.75		universal for GFP
pPD95.75_OLPCR_I (R)	cttgcatcgtgctcatcaat	pPD95.75		universal for GFP
pPD95.75_OLPCR_II (R)	acgatgagcatgatttgacg	nested PCR		universal for GFP
C25F9.11_1 (F)	gcttttcagcatccaactcc	genomic DNA	C25F9.11(-4506 to +349)>GFP
C25F9.11_1 (R)	acaactccagtgaaaagttcttctcctttactcatGACGGCAGATTGTTCATGG	genomic DNA
C25F9.11_5 (F)	accgcaagcgtaatgaagag	nested PCR
Y41D4B.14_1	aaaacggactttgtgccaga	genomic DNA	Y41D4B.14(-9212 to +1556)>GFP
Y41D4B.14_2	acaactccagtgaaaagttcttctcctttactcatTTTGTTGACACGACGATTCTG	genomic DNA
Y41D4B.14_5	tctcggttgactgcagtgtc	nested PCR		no tail tip expression
drl-1_1A (F)	ggagtcctgtttggatggaa	genomic DNA	drl-1(-3643 or 3877 (primer binds twice in the sequence) to + 3017)>GFP
drl-1_2A (R)	acaactccagtgaaaagttcttctcctttactcatCTCGGAACGTTCTTCCTCTG	genomic DNA
drl-1_3A (F)	TTTATACAGCAACAATGGCTAGTTATACAGTTatgagtaaaggagaagaacttttcactg	pPD95.75		with pPD95.75_OLPCR_I (R)
drl-1_5A (R)	ccaccattgctggaaaaatc	nested PCR
ifc-2_1 (F)	gacgaccaccaccgaaatag	genomic DNA	ifc-2(-6110 to +46)>GFP
ifc-2_2 (R)	acaactccagtgaaaagttcttctcctttactcatTGTATCGCTCATCGTCGGTA	genomic DNA
ifc-2_3 (F)	CACACCATTTAGTACCGACGATGAGCGATACAatgagtaaaggagaagaacttttcactg	pPD95.75		with pPD95.75_OLPCR_I (R)
ifc-2_5 (R)	ggaatgtcggatagggagaa	nested PCR
W09G12.7_1 (F)	tggctcgctaacattgacag	genomic DNA	W09G12.7(-1470 to +368)>GFP
W09G12.7_2 (R)	acaactccagtgaaaagttcttctcctttactcatAATCCTCAGCATCGTCCAAC	genomic DNA
W09G12.7_5 (R)	gaggaagacagcgacgagac	nested PCR
MLO-691 (F)	gcaggtcgactctagaggatccccCACTCTTCGCCTTCCCTGTAAGTTCC	genomic DNA	wrt-5 (-4050 to +983)>GFP
MLO-692 (R)	agtgaaaagttcttctcctttactcatGCATGTCGTTGAAGTCGCTCGTTCC	genomic DNA and for nested PCR

### Sheet: CRISPR
sequences of guide RNAs and donor templates for CRISPR
construct	Name	Sequence	Template	notes
GFP::3xFLAG::DMD-3	dmd-3_5’_crRNA	ATCTCCCATGATGAATTAGG	n.a.	guide RNA
	dmd-3_1(F)	CAACCACCCCAAATCCGCCAATATTCCAGGCATCTCCCATGatgagtaaaggagaagaac	plasmid17 containing 3xFLAG::GFP	for repair template
	dmd-3_2®	CGTTTCTCGCCAAACAGCTCCGGTAGAATTTCTTCTATATTcttgtcatcgtcatccttg
	KK_dmd-3_4(F)	catattctgcctcttctttgc		Primers to screen for edit
	KK_dmd-3_5(R)	agcttacctctgacaataatatacac
sqv-4::mKate	sqv-4+FP_crRNA	GCTGGTTATTAATCGTGTCT	n.a.	guide RNA
	sqv-4+mKate_F	GCCATATTCGATGGAAGACTCATTCTGGATCAGAAAGCATTGCGTGAAATCGGGTTCCGTACATTCGCCATTGGAACTTCTCCAGATCAAGCTTATAATCTATTCGGAACAGCTGGTTATGGAGCATCGGGAGCCTCAGGAGCATCGatgtccgagctcatcaaggagaacatg	pCFJ350	for repair template
	sqv-4+mKate_R	TTACTATTAAGGCAGTTAGATATCATAAAATGCAATAAATTATGAGTAAAAAGAAGAAGCATGCAGATAAATAATTTTGAAGTCAATAGTGAGAATTGGAGATTTTCCAAGACACGATTAacggtgtccgagcttggatgg
	sqv-4_chk_F	GCGTCTCATTACTGTTGAGTCGG		Primers to screen for edit
	sqv-4_chk_F	CGGTTTGCTCTACTTGTTCGG
sqv-5::GFPnovo2	sqv-5+FP_crRNA	ATAGAGGTGGAAAACCGGCA	n.a.	guide RNA
	sqv-5+GFP_F	TATCACCCAATTCATTGCGATGAAAATATGCCAACTGCTCAAAAGGATATGTGCCATGGTTCAAAAGCAGCAAGTCTTGCTTCAATTGATACACTTGTCGAGCAGATTGCCCAGTACACAGGAGCATCGGGAGCCTCAGGAGCATCGatgagtaaaggagaagaacttttca	116943-pSM-GFPnovo2	for repair template
	sqv-5+GFP_R	AGAAACAATAATTACCCGGATGAAAACTGAGGGACAACCGTATTCATAAAAACGGAAAGAATTCGAAAATTGAGAAAGAAAAAACGGGAAGATAGAGGTGGAAAACCGGCAACGCTATCAtttgtatagttcatccatgcc
	sqv-5_chk_F	GCAGGCCCCGAGGGATAATC
	sqv-5_chk_R	CAAGCTCCGTGTGCTTCTTGTG
sqv-7::GFPnovo2	sqv-7_3'_crRNA	ACATTTTCTACTCAGTTCCT	n.a.	guide RNA
	sqv-7+GFP_F	TGACAATGCCAATTGATGTGCACAAGCCAAGGAACGGAGCATCGGGAGCCTCAGGAGCATCGatgagtaaaggagaagaacttttca	116943-pSM-GFPnovo2	for repair template
	sqv-7+GFP_R	GCTACATAAATTTAAATTTGAACATTTTCTACTCAtttgtatagttcatccatgcc
	sqv-7_chk_F	ctaactttactggaatcaatgtcag		primers to screen for edit
	sqv-7_chk_R	taaaggcaattgtgataacacag
mig-22::GFPnovo2	mig-22_3'_crRNA	TGGACAAGTTGGGAGTAGAA	n.a.	guide RNA
	mig-22+GFP_F	CACAAAAGAAGCTGTGACATGGAAAGCATCGACACCGAAGATATCGCTCGTTGCCTGGACAGTAAAAAGGAAAACGTGGCGGCGAAGGATCAGTTGGCAAAATTGTTATTCCACGAAAAAGGAGCATCGGGAGCCTCAGGAGCATCGatgagtaaaggagaagaacttttca	116943-pSM-GFPnovo2	for repair template
	mig-22+GFP_R	TTATGCTCGGAGCAAGAGGGCAAAGTGAAAATTGTAGTGCAATAGGAAGGTGAGAAAGGGAAAATAGGAAACCGTATTTGCAGAAATATCATGGACAAGTTGGGAGTAGAAGCGTGTTCAtttgtatagttcatccatgcc
	mig-22_chk_F	ttacagatatcacaaaagaagctgtg		primers to screen for edit
	mig-22_chk_R	ggacgggtcgagatagtatgtac
GFPnovo2::nstp-4	nstp-4_5'_crRNA	CGTGTCGTTAGCTCGATTCA		guide RNA
	GFP+nstp-4_F	ATTAGTTTTAAAATCAATATTTCCAGGTAAAAACCatgagtaaaggagaagaacttttca	116943-pSM-GFPnovo2	for repair template
	GFP+nstp-4_R	TTCAGATTGGAGCTCGTGTCGTTAGCTCGATTCATCGATGCTCCTGAGGCTCCCGATGCTCCtttgtatagttcatccatgcc
	nstp-4_chk_F	agtaatctttaaaggcgcacgctcg		primers to screen for edit
	nstp-4_chk_R	ctcagggtgagaacaagtgcgg
GFPnovo2::bli-1	bli-1_5'_crRNA	TGTAGGACTTAACCATGATG		guide RNA
	GFP+bli-1_F	CCGCAGTCTCGGAGAGTAGTGTGATCTAACGTCATatgagtaaaggagaagaacttttca	116943-pSM-GFPnovo2	for repair template
	GFP+bli-1_R	GCCGCTAGTCCAGCCAAAGTGTAGGACTTAACCATCGATGCTCCTGAGGCTCCCGATGCTCCtttgtatagttcatccatgcc
	bli-1+GFP_chk_F	ATCATCGTCCCGAATGATTATAGG		primers to screen for edit
	bli-1+GFP_chk_R	ATTTCTTCCCAGATATTGTTTGCG
GFPnovo2::col-20	col-20_5'_crRNA	AACCATCACACTAACGGACA
	GFP+col-20_F	GGTCGAAAGTTGTGGAAACCATCACACTAACGGACatgagtaaaggagaagaacttttca	116943-pSM-GFPnovo2
	GFP+col-20_R	GCCTCAGCGTACTTGATTGACTTCTCGTCGGCCATCGATGCTCCTGAGGCTCCCGATGCTCCtttgtatagttcatccatgcc
	col-20_chk_F	ccatcacaacggcacgattg
	col-20_chk_R	agacagagcattggcacggc
GFPnovo2::col-89	col-89_5'_crRNA	GTTTTCCTCTTCTCAAAACA		guide RNA
	GFP+col-89_F	CTCAACAGAAGTTTCTGTTTTCCTCTTCTCAAAACatgagtaaaggagaagaacttttca	116943-pSM-GFPnovo2	for repair template
	GFP+col-89_R	GCAGTCGCAGCTACACCAACAATGAATTTCTCCATCGATGCTCCTGAGGCTCCCGATGCTCCtttgtatagttcatccatgcc
	col-89+FP-chk_F	GATATGAAACATCTCATCGTATCCCG		primers to screen for edit
	col-89+FP-chk_R	TCTGAAGACACTGACTCCGTCG
to introduce him-5(e1490) mutation	him-5_e1490_crRNA	TTATTTTCCAGGCAAAGCTC		guide RNA
	him-5_e1490_HRT	ACATGGAATTTTACTGATTATTTTCCAAGCAAAGCTCCGAAAAGCTAACTCCAAGTATTCCTCAAAGCCC		repair template, mutation bold italics, modified PAM site bold
to delete the dmd-3 coding region	dmd-3_del_1	AATTTCCTCTATATTCATCA		guide RNA
	dmd-3_del_2	ATGGGGACAAGCCGACAATA		guide RNA
	dmd-3_del_HRT	CCCAAATCCGCCAATATTCCAGGCATCTCCCATGATGTCGGCTTGTCCCCATaaaaatgagtaaaaactc		reair template
