## Supplemental Table 9 for "Tissue-specific RNA-seq defines genes governing male tail tip morphogenesis in *C. elegans*"

### Sheet: Sheet1
GENE NAME	Type of Reporter	Regulatory Region a	Plasmid / PCR	Transgene	Strains b	Expression Pattern c	Expression in DMD-3 mutant d	LOF phenotype	Primers	Upstream Primer sequence (Forward) e	Downstream Primer sequence (Reverse) e
C06A6.4	GIBSON ASSEMBLY	-3635 to +178	pCNA108	gbyEx229	WT = CNA352 dmd-3- = CNA453	MALE SPECIFIC IN TAIL TIP	absent in dmd-3 mutants	Wild type (gk5145)	MLO 627 + 628	gcaggtcgactctagaggatccccTTGCTCATCCATTGAAACATCTCGG	AGTGAAAAGTTCTTCTCCTTTACTCATTCTTTCGATTCCCAACTCGTCGGC
chw-1	GIBSON ASSEMBLY	-4447 to +1610	pCNA100	gbyEx208	WT = CNA331	MALE SPECIFIC IN TAIL TIP	reduced in dmd-3 mutants	Wildtype (ok697)	MLO 639 + 640	gcaggtcgactctagaggatccccGATAAATGAGATGGCATCACAGAAGCC	AGTGAAAAGTTCTTCTCCTTTACTCATCAACGGGCGAAGAGTGTCAAATGAGG
crml-1	LIGATION. [SphI/KpnI]	-2674 to +175	pCNA119	gbyEx285	WT = CNA415 dmd-3- = CNA451	MALE SPECIFIC IN TAIL TIP	absent in dmd-3 mutants	Wild type (gk3284)	MLO 770 + 771	GCTTGCATGCCTGCAGGTCGACTCTAGAGGAcaatgttgtccgagtggagtacacgg	CTCCTTTACTCATTTTTTCTACCGGTACCGCCACATCCACCTGAACCACAATCC
fos-1	LIGATION	-3212 to +38	pCNA136	gbyEx331 syIs118	WT = CNA503 WT = CNA443 dmd-3- = CNA444	MALE SPECIFIC IN TAIL TIP	absent in dmd-3 mutants	Wild type (ar104)	MLO 807 + 808	GCTTGCATGCCTGCAGGTCGACTCTAGAGGAACCAGCTGAGACTATCAGGTACAGG	CTCCTTTACTCATTTTTTCTACCGGTACCgtggtggtgttagtcgtcgacgatgg
phy-2	GIBSON ASSEMBLY	-3322 to +1029	pCNA111	gbyEx242	WT = CNA369	MALE SPECIFIC IN TAIL TIP (KK)	No data	No data	MLO 681 + 682	gcaggtcgactctagaggatcccctttctcaagacctttgcctgcctcgc	AGTGAAAAGTTCTTCTCCTTTACTCATTGCTGCTCCACTCAAATCCTCTTCTCC
grl-26	GIBSON ASSEMBLY	-2744 to +126	pCNA122	gbyEx296	WT = CNA531 dmd-3- = CNA446	MALE SPECIFIC IN TAIL TIP	reduced in dmd-3 mutants	Wild type (ok2779)	MLO 602 + 603	gcaggtcgactctagaggatccccGAGTTGGAGTTGGAGATGGACACGC	AGTGAAAAGTTCTTCTCCTTTACTCATTCCACACGCACTCTGGCAACAACATCC
sqv-4	OVERLAP PCR	-6181 to +269	MLPCR3	gbyEx68	WT = CNA92 dmd-3- = CNA143	MALE SPECIFIC IN TAIL TIP	reduced in dmd-3 mutants	LEP tail (RNAi)	MLO 125 + 126	GACTGTCCATTGAGAGCTTTCCC	AGTCGACCTGCAGGCATGCAAGCTATAGCTGGTTTGTAATGGCCGCGG
zip-5	LIGATION. [SphI/AgeI]	-5854 to +396	pCNA140	gbyEx317	WT = CNA448 dmd-3- = CNA449	MALE SPECIFIC IN TAIL TIP	absent in dmd-3 mutants	Wild type (gk646)	MLO 823 + 824	GCTTGCATGCCTGCAGGTCGACTCTAGAGGAcgatcagtacgaatatcagttccg	CTCCTTTACTCATTTTTTCTACCGGTACCAATCGTTTTTTCTCATCTTCGG
best-1	LIGATION [SphI/AgeI]	-4908 to +245	pCNA143	gbyEx324	WT = CNA484	MALE BIASED IN TAIL TIP	No data	No data	MLO 815 + 816	GCTTGCATGCCTGCAGGTCGACTCTAGAGGAcaattgcacgtcacttgggtcgcc	CTCCTTTACTCATTTTTTCTACCGGTACCCTTACCAACGATTCGAAAGTA
dpy-6	GIBSON ASSEMBLY	-2880 to +331	pCNA87	gbyEx234	WT = CNA357	MALE BIASED IN TAIL TIP (KK)	No data	No data	MLO 647 + 648	gcaggtcgactctagaggatccccTATCCCAAAAAGAGCTACAAATTTCG	AGTGAAAAGTTCTTCTCCTTTACTCATTTCAATTTCTTGAAACCAAGAAGATCCG
bli-1	GIBSON ASSEMBLY	-3658 to +281	pCNA93	gbyEx192	WT = CNA315 dmd-3- = CNA506	MALE BIASED IN TAIL TIP	reduced in dmd-3 mutants	Wild type (e769)	MLO 623 + 624	gcaggtcgactctagaggatccccGACCAAAGAGCCATGAACAACAAGAGTGC	AGTGAAAAGTTCTTCTCCTTTACTCATTCTCTTCTCACGATCGTTGTCTTCGGC
C06E7.88	GIBSON ASSEMBLY	-4087 to +264	pCNA113	gbyEx329	WT = CNA376	MALE BIASED IN TAIL TIP	No data	No data	MLO 756 + 757	GCTTGCATGCCTGCAGGTCGACTCTAGAGGATTGCATATTATGTGGGTGAAATTGGCG	CTCCTTTACTCATTTTTTCTACCGGTACCTCCGTTTCTAACAGGGACACTTTACA
cdh-7	GIBSON ASSEMBLY	-3175 to +558	pCNA91	gbyEx189	WT = CNA312 dmd-3- = CNA533	MALE BIASED IN TAIL TIP	No data	Wild type (ok428)	MLO 637 + 638	gcaggtcgactctagaggatcccctgcctacctgtaggcctacctaggtgcc	AGTGAAAAGTTCTTCTCCTTTACTCATATCACCTTCTTGAGCATTTCTCGG
lin-40	LIGATION [SphI/AgeI]	-3759 to +709	pCNA120	gbyEx287	WT = CNA417 dmd-3- = CNA478	MALE BIASED IN TAIL TIP	No data	No data	MLO 782 + 783	GCTTGCATGCCTGCAGGTCGACTCTAGAGGAGTCAATACTCGATGTACTCGCTCTCG	CTCCTTTACTCATTTTTTCTACCGGTACCAGCTTCGTGGCTTCTGCTTCGGC
lnp-1	GIBSON ASSEMBLY	-4012 to +352	pCNA98	gbyEx203	WT = CNA326 dmd-3- = CNA532	MALE BIASED IN TAIL TIP	reduced in dmd-3 mutants	No data	MLO 667 + 668	gcaggtcgactctagaggatccccTCACCGATGAACAGAAGAACACATGG	AGTGAAAAGTTCTTCTCCTTTACTCATAGTGGTACGGTTTGTCCTCCACG
mig-22	GIBSON ASSEMBLY	-4607 to +416	pCNA105	gbyEx220	WT = CNA343	MALE BIASED IN TAIL TIP (KK)	No data	No data	MLO 671 + 672	gcaggtcgactctagaggatccccTCCGTCAACCTTCCGTCACCTTCC	AGTGAAAAGTTCTTCTCCTTTACTCATAATAGAAAGAGCCAATGCAGACTCAGC
mrp-2	LIGATION [SphI/AgeI]	-2738 to +1397	pCNA142	gbyEx319	WT = CNA460 dmd-3- = CNA461	MALE BIASED IN TAIL TIP	reduced in dmd-3 mutants	Wild type (ok2157)	MLO 817 +818	GCTTGCATGCCTGCAGGTCGACTCTAGAGGAtccatcattgtagtgggtttcatagg	CTCCTTTACTCATTTTTTCTACCGGTACCTGACCACACTTTGTGACATGTGG
ras-1	LIGATION [SphI/AgeI]	-1131 to +2589	pCNA131	gbyEx318	WT = CNA457 dmd-3- = CNA458	MALE BIASED IN TAIL TIP	same in dmd-3 mutants	No data	DLP 33A + 34A	GCTTGCATGCCTGCAGGTCGACTCTAGAGGAcccatgattgacacctcatcctcg	CTCCTTTACTCATTTTTTCTACCGGTACCATCGTCGGGTCGTAGTCCTGCAC
sqv-7	OVERLAP PCR	-3566 to +369	MLPCR6	gbyEx94	WT = CNA156	MALE BIASED IN TAIL TIP	No data	No data	MLO 130 + 131	CGAGAGTTGTTCTGTCACCTTTGCC	AGTCGACCTGCAGGCATGCAAGCTGATCATCTGCGTTCCGCCGAGTCCGG
VC5.2	OVERLAP PCR	-3002 to +911	MLPCR64	gbyEx243	WT = CNA370	MALE BIASED IN TAIL TIP	same in dmd-3 mutants	Wild type (ok1796)	MLO 526 + 527	CGAGAGTTCATAGCTGAATTCGATGAGC	AGTCGACCTGCAGGCATGCAAGCTCTCTGAGAGAAGTTCCTGGCGTCG
elp-1	GIBSON ASSEMBLY	-2849 to +1225	pCNA101	gbyEx210	WT = CNA333	MALE BIASED IN TAIL TIP / RAYS	No data	Wild type (ok347)	MLO 657 + 658	gcaggtcgactctagaggatccccCCTGTATTGCCCAGTTCCCATGTGC	AGTGAAAAGTTCTTCTCCTTTACTCATCCTTTGAGCAACCACAATCTTCTCC
hgap-2	LIGATION [SphI/KpnI]	-4687 to +215	pCNA156	gbyEx322	WT = CNA471 dmd-3- = CNA472	MALE AND HERMAPHRODITE TAIL TIPS (fewer cells in hermaphrodite)	reduced in dmd-3 mutants	No data	DLP 37 + 38	GCTTGCATGCCTGCAGGTCGACTCTAGAGGAtagtgaccaccataactgaaatcg	CTCCTTTACTCATTTTTTCTACCGGTACCTCTTCATTATTCAATCGAATCGATCC
unc-5	LIGATION [SphI/AgeI]	-2797 to +32	pCNA146	gbyEx323	WT = CNA475	MALE AND HERMAPHRODITE TAIL TIPS (fewer cells in hermaphrodite)	No data	No data	DLP 43 + 44	GCTTGCATGCCTGCAGGTCGACTCTAGAGGAACTTATTCCTAGACCACCTACTGCG	CTCCTTTACTCATTTTTTCTACCGGTACCTTTGGTTGTGTTGTGATTGTGATTTCG
srw-85	LIGATION [SphI/AgeI]	-4225 to +628	pCNA38	gbyEx327	WT = CNA497	MALE AND HERMAPHRODITE TAIL TIPS (fewer cells in hermaphrodite)	No data	Wild type (tm1843)	MLO 67 + 68	tgccgcgcatgcgaatcccaaaccgacaagttctcgg	tgccgtcaccggtctctggaaaatgtctctgatggc
dmd-6	LIGATION [SphI/KpnI]	-7202 to +317	pCNA124	gbyEx304	WT = CNA430	MALE AND HERMAPHRODITE TAIL TIPS (fewer cells in hermaphrodite)	No data	No data	MLO 766 + 767	GCTTGCATGCCTGCAGGTCGACTCTAGAGGAcctgacgggtgactctactcatagcc	CTCCTTTACTCATTTTTTCTACCGGTACCCTCTTGTTGAACGACTTCAGGCGC
dbn-1	GIBSON ASSEMBLY	-2176 to +680	pCNA117	gbyEx274	WT = CNA404	MALE AND HERMAPHRODITE TAIL TIPS (fewer cells in hermaphrodite)	No data	No data	MLO 784 + 785	GCTTGCATGCCTGCAGGTCGACTCTAGAGGACTCTCACAGTCCCTCAGTAGTGCCG	CTCCTTTACTCATTTTTTCTACCGGTACCCGGAACTCTTCAGCGTGCGGTGTCG
ina-1	LIGATION [SphI/AgeI]	-1513 to +432	pCNA155	gbyEx325	WT = CNA485	MALE AND HERMAPHRODITE TAIL TIPS (fewer cells in hermaphrodite)	No data	No data	DLP 51 + 52	GCTTGCATGCCTGCAGGTCGACTCTAGAGGAAAACATTCATCGTGCTCTTCTTCTCCG	CTCCTTTACTCATTTTTTCTACCGGTACCATATCACACGCGTACATTGCACC
mrp-6	GIBSON ASSEMBLY	-4223 to +368	pCNA102	gbyEx213	WT = CNA336	MALE AND HERMAPHRODITE TAIL TIPS (fewer cells in hermaphrodite)	No data	No data	MLO 677 + 678	gcaggtcgactctagaggatccccctgagcaagagacaactgaatgaacg	AGTGAAAAGTTCTTCTCCTTTACTCATGCCTTCTACACTCTCTAGGTTGACATC C
par-3	LIGATION [SphI/AgeI]	-2227 to +603	pCNA141	gbyEx321	WT = CNA468	MALE AND HERMAPHRODITE TAIL TIPS (fewer cells in hermaphrodite)	No data	Wild type (RNAi)	DLP 7 + 8	GCTTGCATGCCTGCAGGTCGACTCTAGAGGATGTTCTCACATGCTTTCTCATTCGTG	CTCCTTTACTCATTTTTTCTACCGGTACCCCATTCAGTGGAAGCGATTGATATTGG
F14E5.2	GIBSON ASSEMBLY	-3371 to +322	pCNA118	gbyEx281	WT = CNA411	MALE AND HERMAPHRODITE TAIL TIPS	No data	No data	MLO 778 + 779	GCTTGCATGCCTGCAGGTCGACTCTAGAGGAgcagaagccacgtaagcaaggcaggc	CTCCTTTACTCATTTTTTCTACCGGTACCtcacactgttcggatagagtcgc
F07F6.4	GIBSON ASSEMBLY	-2188 to +193	pCNA116	gbyEx248	WT = CNA375	MALE AND HERMAPHRODITE TAIL TIPS	No data	No data	MLO 786 + 787	GCTTGCATGCCTGCAGGTCGACTCTAGAGGAGGCACCTGTAGATCGCAACCTTGG	CTCCTTTACTCATTTTTTCTACCGGTACCGGGTTCCTCGCACCACAGTCGAAGC
dpm-3	LIGATION [SphI/AgeI]	-3496 to +364	pCNA130	gbyEx301	WT = CNA427	MALE AND HERMAPHRODITE TAIL TIPS	No data	No data	DLP 15 + 16	GCTTGCATGCCTGCAGGTCGACTCTAGAGGAAGTTGTACCCTCTGTCACCGTTGTGG	CTCCTTTACTCATTTTTTCTACCGGTACCGCACAATCGTTGAAAGTCGCCACTCC
C36B7.6	GIBSON ASSEMBLY	-5704 to +283	pCNA115	gbyEx245	WT = CNA401	MALE AND HERMAPHRODITE TAIL TIPS	No data	No data	MLO 776 + 777	GCTTGCATGCCTGCAGGTCGACTCTAGAGGAtttatcggctgctgagatatgggc	CTCCTTTACTCATTTTTTCTACCGGTACCCCTGGTGGGAATAGATTCACTGACGG
sqv-1	OVERLAP PCR	-3701 to +540	MLPCR1	gbyEx65	WT = CNA89	MALE AND HERMAPHRODITE TAIL TIPS	No data	No data	MLO 119 + 120	GAAGGACAAATGGGAGTTCCCGG	AGTCGACCTGCAGGCATGCAAGCTCAGTAATGATGAGACAGTGTCGTCAGG
sqv-5	GATEWAY	-4420 to -1	pCNA166	fsEx156	WT = UR379	MALE AND HERMAPHRODITE TAIL TIPS	No data	LEP tail (RNAi)	AMO 150 + 151	ggggacaactttgtatagaaaagttggtgaatcgtcgagaatataaaggtcac	ggggactgcttttttgtacaaacttgtcatcctcatgcactgattcagttcc
cct-4	GIBSON ASSEMBLY	-2903 to +193	pCNA106	gbyEx221	WT = CNA344	MALE AND HERMAPHRODITE TAIL TIPS (weak)	No data	No data	MLO 705 + 706	gcaggtcgactctagaggatccccCGAGTGAAACAATTCCATTTCTCG	AGTGAAAAGTTCTTCTCCTTTACTCATTGTACGGACGGCATCAGCAACAGC
ccpp-1	GIBSON ASSEMBLY	-5263 to +123	pCNA97	gbyEx198	WT = CNA321	NO TAIL TIP / RAYS	No data	No data	MLO 635 + 636	gcaggtcgactctagaggatccccGCAACTTTGGACACAATTATAGAGATGGG	AGTGAAAAGTTCTTCTCCTTTACTCATATTGGAGATGTCCACTATCAACTGAC
fkh-8	LIGATION [SphI/AgeI]	-2317 to +672	pCNA154	gbyEx326	WT = CNA490	NO TAIL TIP / RAYS	No data	No data	DLP 47 + 48	GCTTGCATGCCTGCAGGTCGACTCTAGAGGAccggacgtgaactgaagtattccc	CTCCTTTACTCATTTTTTCTACCGGTACCCGATAGAATTGAAAGTTGTGAGC
R01E6.5	OVERLAP PCR	-3148 to +144	MLPCR12	gbyEx300	WT = CNA426	NO TAIL TIP / MALE BIASED IN ANTERIOR TISSUES	No data	No data	MLO 211 + 212	CGCTATTTACAAGTCGTTTTGCCCGG	AGTCGACCTGCAGGCATGCAAGCTGGACTCATCCCCATATCCGTATTTGCC
Y39B6A.9	LIGATION [SphI/KpnI]	-3017 to +1249	pCNA125	gbyEx293	WT = CNA534	NO TAIL TIP / MALE BIASED IN ANTERIOR TISSUES	No data	No data	MLO 790 + 791	GCTTGCATGCCTGCAGGTCGACTCTAGAGGACTCACAATTTTCGCTCGAAATCCGC	CTCCTTTACTCATTTTTTCTACCGGTACCTGACCAGCTCCAGCACCATCATAACC
F48F7.3	LIGATION [SphI/KpnI]	-2799 to +672	pCNA30	gbyEx246	WT = CNA373	NO TAIL TIP / MALE BIASED IN ANTERIOR TISSUES	No data	No data	MLO 77 + 78	tgccgcgcatgcGGGATCAGCAACATGTATTGGCAC	tgccgtcggtaccTGTATTGGCGGACCACTTCCGAGG
mctp-1	LIGATION [SphI/KpnI]	-7759 to +296	pCNA123	gbyEx306	WT = CNA432	NO TAIL TIP / MALE BIASED IN ANTERIOR TISSUES	No data	No data	MLO 760 + 761	GCTTGCATGCCTGCAGGTCGACTCTAGAGGACAGTGGTGGTGGTGCAATAGC	CTCCTTTACTCATTTTTTCTACCGGTACCACTGGTAAATCTTCTCCATTCTTAAGACG
vang-1	LIGATION [SphI/AgeI]	-4333 to +990	pCNA127	gbyEx310	WT = CNA436	NO TAIL TIP	No data	No data	MLO 800 + 801	GCTTGCATGCCTGCAGGTCGACTCTAGAGGAgaaaaatagatcgaagtatgttccagg	CTCCTTTACTCATTTTTTCTACCGGTACCttaggtggtgcaatcttctggcc
col-20	GIBSON ASSEMBLY	-3608 to +241	pCNA114	gbyEx267	WT = CNA395	NO TAIL TIP	No data	No data	MLO 754 + 755	GCTTGCATGCCTGCAGGTCGACTCTAGAGGAgaaaaatgatgttctgacgcagccgcc	CTCCTTTACTCATTTTTTCTACCGGTACCGGCACGGCAATGATAGCCGTCAAGGTGG
rap-1	GIBSON ASSEMBLY	-3237 to +133	pCNA90	gbyEx186	WT = CNA309	NO TAIL TIP	No data	No data	MLO 703 + 704	gcaggtcgactctagaggatccccccaacattaccacgcatcggaggcg	AGTGAAAAGTTCTTCTCCTTTACTCATGAAAATTCCCTGCACGAATTGTACCG
aqp-8	GIBSON ASSEMBLY	-2861 to +189	pCNA96	gbyEx195	WT = CNA318	NO TAIL TIP	No data	No data	MLO 629 + 630	gcaggtcgactctagaggatccccTTACGATTACAAACCGCTGAGGTGC	AGTGAAAAGTTCTTCTCCTTTACTCATTGCTACAGCAGCTTGAATGTTGGC
nex-2	GIBSON ASSEMBLY	-3486 to +1119	pCNA107	gbyEx224	WT = CNA347	NO TAIL TIP	No data	No data	MLO 679 + 680	gcaggtcgactctagaggatccccGCCGTTAAAGATTGGGTGCTTCC	AGTGAAAAGTTCTTCTCCTTTACTCATCTGACCACCGGAGAATCCGTATTGAGG
ptr-9	OVERLAP PCR	-3526 to +178	MLPCR72	gbyEx255	WT = CNA382	NO TAIL TIP	No data	No data	MLO 546 + 547	CTAGTTTGTTTTCAGGTGTGTCGGC	AGTCGACCTGCAGGCATGCAAGCTGATTGAGAATGTAAGTAATGGAGG
lec-6	GIBSON ASSEMBLY	-2757 to +683	pCNA95	gbyEx194	WT = CNA317	NO TAIL TIP	No data	No data	MLO 675 + 676	gcaggtcgactctagaggatccccGTTCGGCTCACTGGATTCACCATCG	AGTGAAAAGTTCTTCTCCTTTACTCATACGCTCGACAAAGTCAGCGAAGTGG
dyf-7	GIBSON ASSEMBLY	-2425 to +295	pCNA88	gbyEx240	WT = CNA363	NO TAIL TIP	No data	No data	MLO 655 + 656	gcaggtcgactctagaggatccccGTTCCAATGCCAATGTCTGCCAACG	AGTGAAAAGTTCTTCTCCTTTACTCATCACGGGCTGAGATTTAGGATTCG
a - #s correlate to the A in the ATG start codon of the "A" splice variant. Negative numbers are upstream and positive numbers are downstream of the A.
b - WT = strain designation of reporter in a wild type dmd-3 background. dmd-3- = strain designation of reporter in a dmd-3 (ok1327) mutant background
c - "male specific" = very little / no expression was observed in hermaphrodite tail tips / "male biased" = expression was observed in both males and hermaphrodite tai tips, but expression was higher in males.
d - dmd-3 mutant allele = (ok1327)
e - colored nucleotides = linker sequences for overlap / restriction enzyme sites / attB1 or attB4 sites
